# A bridge-like lipid transfer protein is critical for generation of invasive stages in malaria parasites

**DOI:** 10.1101/2025.07.25.666630

**Authors:** Andrés Guillén-Samander, Nika Perepelkina, Vendula Horáčková, Hannah M. Behrens, Joëlle Paolo Mesén-Ramirez, Ana Ribeiro-Holbein, Per Haberkant, Frank Stein, Tobias Spielmann

## Abstract

Malaria blood stages build and maintain an intricate system of membranes during their cycle of rapid growth and schizogony (daughter-cell formation), requiring precise mechanisms of lipid synthesis and trafficking. Lipid transfer proteins (LTPs) at ER membrane contact sites (MCSs) have emerged as key for lipid distribution processes but remain largely unexplored in protozoans. Here we use the ER adaptor VAP to identify essential mechanisms of lipid transfer at ER-MCSs in *P. falciparum*. One PfVAP-interacting LTP was the bridge-like PfVPS13L1, which allows bulk flow of lipids between two apposed membranes. PfVPS13L1 bridges the ER with the nascent inner membrane complex (IMC), a *de novo*-generated organelle required for schizogony. Its loss-of-function reduced IMC growth and led to smaller anucleated progeny, impairing schizogony. Our data supports a model in which VPS13L1 is critical for the formation of apicomplexan invasive stages by mediating bulk transfer of lipids from the ER to the growing IMC.
