## Supplementary File 3 for "A bridge-like lipid transfer protein is critical for generation of invasive stages in malaria parasites"

### Sheet: All hits
	Supplementary File 3 - Table A: Highest scoring FFAT motif in all proteins identified as hits in the PfVAP diQ-BioID, according to motif scoring system proposed in Slee, J.A. & Levine, T.P. Systematic prediction of FFAT motifs across eukaryote proteomes identifies nucleolar and eisosome proteins with the predicted capacity to form bridges to the endoplasmic reticulum. Contact (Thousand Oaks). 2, …
	Protein ID	Motif with Flanking	DiQ-BioID logFC	Position in the protein	Score
	PF3D7_1439800	PfVAP
	PF3D7_1346400	DENKNVEEEDDDFMDAIEEKQLSISLQIL	1.18322	1566	1
	PF3D7_0930500	DKYSTSEEDTSDFSDTDDEDGDEEEKFSS	3.38749	575	1.5
	PF3D7_0604100	IDPNNNADSVEEFYDAIDGCNVVDTNYMV	2.96536	1360	1.5
	PF3D7_1343800	DFSSNDQNISDDYFTTKEKMSDIDFNSED	1.9784	591	2
	PF3D7_0910200	NVTDEQQDDEDMYKECEELKDEIEDKKKG	1.07284	2640	2
	PF3D7_1116100	EHVYDLIYDEDTYFDTSSMMSIPYEFARF	1.01417	146	2
	PF3D7_1209300	KSPLSHEKNEDDYPETKDSYKNIFHIMKE	2.93979	454	2.5
	PF3D7_0212500	ETKKKNDDDDMSYDSSSDYPKDISYDTSD	2.76524	3634	2.5
	PF3D7_1250800	KEESDNSYNTNDYNDCDDCDDCDDYNNCD	2.55535	956	2.5
	PF3D7_0212400	DEVVVDPYDYNNYYECKDSNKFGVVVNYF	2.23327	1240	2.5
	PF3D7_1409600	YLTHDDLTENSDYLSSNDDYEEDVTKADE	1.94155	648	2.5
	PF3D7_1215400	SKKKIPQDDEFDYPDTKTNEIINDPNNSY	1.76536	444	2.5
	PF3D7_1328200	QKMKNNEIELDEFFEIIESTQKMKNKENE	1.67954	945	2.5
	PF3D7_1026300	VFYLSDYTSSDEYDSSMDEFDDQIYLPVY	1.58404	453	2.5
	PF3D7_0826100	FEPFNYEGYDQEFIETNEQKEIYIKRKRE	1.57624	998	2.5
	PF3D7_0106300	EGSIDEADPYSDYFSSDSKKMKNDLNNNN	1.50392	432	2.5
	PF3D7_1206700	VDSKSEKCDDDIFLDAKDGNVYTGDEEEE	1.44586	531	2.5
	PF3D7_1241200	DNKDITIDDEPYFYETFEYFFNVLCLLYF	1.21333	184	2.5
	PF3D7_0904900	DVVKDGENENDSYDETEEDNFLMKKKEKK	1.16086	1401	2.5
	PF3D7_1455700	CQSLSLNSETSSFMEAEELFFNSSKYPSM	1.15398	652	2.5
	PF3D7_1352400	IFRKDNNNDMDNFHDADEDYYNRQRAMYN	1.71974	1368	2.7
	PF3D7_0709900	KNNIFCENEDNIFHEAKSKECSILSSSHQ	1.05703	311	2.7
	PF3D7_1211200	KNDITKELEEDIYLSCYEDINDMYNINDY	3.45347	1088	3
	PF3D7_1131800	QIKQKKQQQEDLFYDCDEFIYDKNILSND	3.29227	642	3
	PF3D7_1414500	EKLNEFNKIENDYFSANVNENIIKCEEFG	2.72877	1082	3
	PF3D7_1316600	SLSSTFNNIDEYYYSADEEDTRDNSFYRV	2.71699	318	3
	PF3D7_1462300	DQYPIKQKDLTTFFESVSYNLIKYLEKKL	2.35915	805	3
	PF3D7_1123300	DNNSSNNNNDDDFYTCTNTSIDKEINNNN	2.32465	175	3
	PF3D7_0924000	KKDNINKNDMNDYNTCDDNCDVNDDDDDD	2.30818	988	3
	PF3D7_1311600	DIELENDEKKEYFYDAYEDIEDFFIFDHA	2.22997	415	3
	PF3D7_1008500	NSEDQDDTYNNEYSDSNSDNHSNIIHSNM	2.15654	774	3
	PF3D7_0905100	YVSKDLNQIDEYFFDSKSNAIFSYCYNNF	2.10255	1186	3
	PF3D7_1351000	VDIVNDKISYKDYNESEDPSLFYSDKAKR	2.04622	155	3
	PF3D7_1366600	IYNNNNSKYEGDYDDSSDGAIESKNNILN	2.04336	239	3
	PF3D7_0108700	ILEYNNIDQHNEFPESLENDNSYDKLFDD	1.73001	182	3
	PF3D7_1110100	DDDDNDDNNDDDYNDQSDESEENYEMKDN	1.71569	516	3
	PF3D7_1422500	NSLKNSTMYLWLFFECLSIFESCQISICK	1.68545	169	3
	PF3D7_0724600	ILYKGKNNDDMEYKETDDIYIKDNNISQK	1.60727	1195	3
	PF3D7_1018800	CAFLSPEKEVHEFYSSVDFYKIENLNLKK	1.49993	356	3
	PF3D7_0726600	VNVTNDVNDNISFYDCIGDISSINNNKYD	1.49166	179	3
	PF3D7_1138400	EKSKMMLKKNDSFEDANDDTHNVNDSFNN	1.48351	3187	3
	PF3D7_1451800	NVNNNVFEPEMEFIDAEQDDNEEDVPTLL	1.34596	822	3
	PF3D7_1203400	QNSNPDYSHDDNYSDSSDDDEDDDDQQKE	1.19704	849	3
	PF3D7_1446500	KYCTKLIRIKNEFDDTYDFSLFEYIHEIS	1.19201	1989	3
	PF3D7_1140700	NKKRSEDDNSFEFNDSYFTNSANTIDQVS	1.14506	796	3
	PF3D7_0727100	YNPNLDIYELETYVDAEYRTFSYKKDLDV	1.10877	655	3
	PF3D7_1000100	ESIWNGMVCALTYRDSGDKGGKPQKVEAA	2.87083	1179	3.5
	PF3D7_1341600	CLFVVTSFYPDEYFQSVEIAHFWAYGYGH	2.66539	35	3.5
	PF3D7_0820300	EINMNDQDSDETFEDNKDSLTELGFNKSI	2.21644	304	3.5
	PF3D7_1215100	ISDENNVTYEDDYNETDNNKDEGDDRNTL	2.12094	12	3.5
	PF3D7_1326500	YHKQNIEKIILCFYDTLEYLNLYTCTHIL	2.11206	1188	3.5
	PF3D7_0904600	SIPCNSSNGNDIYKSCEEYNNDNEKISSN	2.11118	1040	3.5
	PF3D7_1440000	IKNKIKIEDIDEYFAAFTIMGTLKKYLNI	1.73636	2155	3.5
	PF3D7_1210100	LDLDKTYVNNDDFIESSTLYDYEFDQCSE	1.68402	177	3.5
	PF3D7_0628200	KINNYDNDEDDLFYEQYEDNNDNDNNKND	1.64495	955	3.5
	PF3D7_1239800	EIKMHEQKTHEIFNECNDLVEYMKKKENK	1.58803	1186	3.5
	PF3D7_1216400	INHHNIDQVDEIYDSSTEEECDHPVDYKD	1.56542	494	3.5
	PF3D7_1142300	MISQEAEFEEEEFDEKEEFDEKEEFDEEE	1.52194	1112	3.5
	PF3D7_0314900	NKKENEKNKNSLFYDSKDNNKFIKLLMSE	1.49399	401	3.5
	PF3D7_0217600	IGSSIESDEGDMYKDTNVVHDKMEVYNHN	1.4757	404	3.5
	PF3D7_0209600	VLACLMNSYINSYRTASEYFIYLINSFKK	1.44677	516	3.5
	PF3D7_1209500	TDMKNHFEYISDFRTSKEFIDYDNLSNDQ	1.43713	791	3.5
	PF3D7_1113800	LTKIPFYFFMDDYYDTPCYVYSKLISNLL	1.34989	453	3.5
	PF3D7_0212800	TNIISSLRDGEEFMSCESIPMDRQHLTGN	1.33029	697	3.5
	PF3D7_0323100	KDPLKKKEREKGYYSCLDFDNLYKKKKKK	1.31707	2	3.5
	PF3D7_1411400	NENNEITECAFEYFESKKKFDDDIESRFF	1.2956	1418	3.5
	PF3D7_1111800	YFRKGLIQLDYSFPDTNEEEKEQRKLEIN	1.26365	128	3.5
	PF3D7_1432000	SSDSIKDDNTSIYCDASTICTIDDDINIE	1.2245	72	3.5
	PF3D7_0609000	NEIMKCTYICEVFKECIEKENLIIMIYME	1.2213	140	3.5
	PF3D7_1474000	KKDEKRNEILNMFLDCLEDEPADDVELFL	1.20812	1103	3.5
	PF3D7_1233900	YQDEYHDEYQDEYQDGYQDEEKKKEIDKY	1.17385	223	3.5
	PF3D7_0934700	TSTSTSPSSSEPYTSSYDNGFTKYYENKY	1.1374	212	3.5
	PF3D7_1132400	NKEVESNNSYEDYFVTNDSYKKEDQNLLA	1.13252	630	3.5
	PF3D7_1358700	FLTYWILYSFYTYFESAFIVKLMNVVPFY	1.06907	48	3.5
	PF3D7_0924500	NEIALVPDTNSPYTTCTDILKYYSEEGFF	1.04421	1259	3.5
	PF3D7_1458500	VEGSNKNEYENDFDESKWTHHFNEENKKE	2.6616	121	4
	PF3D7_1364200	ESFLSISDDTSSYASSFYRTESKHDRTYK	2.56692	72	4
	PF3D7_1223200	DMGTHSSPRNKDFNETYNSSKKDQKRSSK	2.51624	415	4
	PF3D7_1241900	EEEEEENSDEDKYNDTYYNNDNNNNNSDK	2.45117	457	4
	PF3D7_0821000	YVSKNMETKNIDFIDTPGLKDIMNKLDFD	2.42009	193	4
	PF3D7_1104100	RVKLMLQRLSNSYLEAVNNFQNASKNYIN	2.36642	93	4
	PF3D7_0820200	ENFDKNIDEENDYYDNLPWCTVIGSSNYG	2.299	569	4
	PF3D7_1329100	VYELNEVNELEEFESTVHAMQTIGISNTE	2.21401	363	4
	PF3D7_0417400	DDYRIHYDNEFTYESCDMNNMLKDNVLGN	2.01857	2416	4
	PF3D7_1122500	KSLVSNDDEIDDYKTFLTLDSNQTIFKNK	1.96728	235	4
	PF3D7_1247400	NSVLLFEIELLSFREAKKSIYDYTDEEKV	1.95999	113	4
	PF3D7_1428200	IIFHSVDDSDDLFKKAEDVTISEYGYILN	1.9281	176	4
	PF3D7_1427300	INGTTNNSNMSSFIDGKEELFFLGKNKVS	1.86703	425	4
	PF3D7_0727800	RVKSVYDNLRASYSEARNIINNNSNNLGG	1.84926	1600	4
	PF3D7_1036800	TNIQKQSSEINEFANAKDTYKTLYELLFL	1.83132	333	4
	PF3D7_0803600	KINIYMANVFSMFIDTQEGLFSLMSKRKE	1.79588	269	4
	PF3D7_1353300	ETYNNNTFFKNIYSDSFESKIRVYFNIKS	1.7092	1840	4
	PF3D7_1324300	LLLPHLYINKKEYDTTTTNNDNNKDNFLV	1.59226	667	4
	PF3D7_1313500	KYLKVYSNILFKYTEAQEKKKEYIDVALL	1.53193	16	4
	PF3D7_0216600	STTMPTTIFDLSFDETSPLTGTFNIDYSR	1.51751	635	4
	PF3D7_1136800	QPKAVYSLQKTNYFDTINYTSLNNIRFYT	1.47298	259	4
	PF3D7_1136000	KFLDDVILDDSIFATSNELLQHSNYTTTN	1.46491	704	4
	PF3D7_1107900	EKFKKKKKNFHTYDSSDDDRQKKINLENI	1.45334	505	4
	PF3D7_1458300	IEDIDVIKFLDEFSDSLYETVDSIKYNLN	1.44016	1088	4
	PF3D7_1231400	GLFCNFLSPAFAYISACESNKYISKNPLR	1.42712	653	4
	PF3D7_1413900	DKKKYTYDRFGDFGDSEITSFFYVEIIII	1.41782	109	4
	PF3D7_1464500	KENHEKFQKLFYFNESYENKNSDTNSNIM	1.4171	30	4
	PF3D7_0613600	EKSNFMDKLNYIFFTAINNTSSTMKNNTH	1.29282	701	4
	PF3D7_0919100	LNLKDDENLDKEYLENGDKKNATVDSKLL	1.19296	281	4
	PF3D7_0827800	YNNENLNSGDDAFKDCIQAINVDKSVQQI	1.14226	1947	4
	PF3D7_1469100	YGIVNDDEKLNEYNDSIRYREYKKYIRNV	1.12363	5	4
	PF3D7_0623800	GKYIRDAGDDIEFFSINNNKNDMNGNMNN	1.11081	1211	4
	PF3D7_1438100	TFEGNVDDDDTVYDENEENYDCLKKCGFT	1.08788	298	4
	PF3D7_0412000	PFINDPDDDINIFDDTMYAVPRNVSSFNH	1.04929	537	4
	PF3D7_1238500	SDEDNQSENSIEYESGESQDYESDKSHRK	1.04829	1256	4
	PF3D7_0809200	NINDDEMNDIDNYYDNDEYLEETQNDILN	1.04303	236	4
	PF3D7_0603800	STTDDEEDIEEPFLDLYEELKREQSMKEF	1.02881	122	4
	PF3D7_0806200	GINYLLKDNRSEYPDTINAIKRFNIYPEI	1.01262	65	4
	PF3D7_0903500	SFLKSNNNNNNVFHSSSDPNKLNTTPSPF	2.4572	356	4.2
	PF3D7_0321100	INNISESDETNSYHSFDTYSKSEEENNTH	2.0995	18	4.2
	PF3D7_1416100	QSSGKSTLLNNLFKTSFDVMNTKQGHSQT	2.76783	46	4.5
	PF3D7_0903100	STRAICISIFCTFFSFLDIPVFWPLLLFY	2.70772	130	4.5
	PF3D7_0715200	DTIKGNIYYVNDYEEYREEFESNRTKIGD	2.5009	808	4.5
	PF3D7_1415600	RRGTNLYGVTKDYDDNMEIYRERCETKMN	2.30371	87	4.5
	PF3D7_1336000	SMKLGKIFLCKSYLETFIYEKNPYVMNFI	2.22889	123	4.5
	PF3D7_0505700	YCIMFLFIHIIKYVSCEEYKINKEEENGK	2.19654	6	4.5
	PF3D7_0915400	YYNRILFEEQSEYFEMLRYVECYANILKD	2.17811	1335	4.5
	PF3D7_1409900	KYITFQPFVSWNYIDCDINPIFQQKVYEV	2.1555	481	4.5
	PF3D7_0619200	NKNKNKNKSSSIYYEGLTNFDSEYSADGF	1.98974	933	4.5
	PF3D7_1310500	KGDADLLFNCTIYLDSDTYVSPKSDGKFL	1.93024	46	4.5
	PF3D7_1352800	DIKSSFENNTLIYKDSQSSYIDEKNNING	1.88545	151	4.5
	PF3D7_1029400	LSITFFLIGSYIYYESLNVIEININYNTG	1.79317	150	4.5
	PF3D7_1315500	NLNSRKFTDEPNFASAISYEDVLSDSEET	1.74605	70	4.5
	PF3D7_0820500	AKNINNNTSSSNYVSAHPIIGRNKTKDIS	1.60704	123	4.5
	PF3D7_0627300	GNNKYSFKYGEIYNDTCTDINISTTYDQG	1.51082	186	4.5
	PF3D7_1354200	CRGSNENGDVANFVETEQIVVCKNKERIN	1.44972	363	4.5
	PF3D7_0907200	FEKILKLLKSLKYNESNDDILIAKLLIKK	1.4465	518	4.5
	PF3D7_1457000	KMKNENMGNSIFYYSCYVIIVLTIILSKF	1.38906	12	4.5
	PF3D7_1408000	NIELVDFQNIMFYGDAEVGDNQQPFTFIL	1.29242	129	4.5
	PF3D7_1326800	DKKEEKRNVKDEFFITSSKVYTKLFSACE	1.28034	23	4.5
	PF3D7_1369000	GNSVLNKKNEKFYNDTNSYFMNYTYEGKE	1.24433	57	4.5
	PF3D7_0823800	IESYFEDGDSFDYYEVLKCKRGDSIQKIK	1.16162	100	4.5
	PF3D7_1316800	RLVDENLKSLFSFEETLNDHDALLLFRGR	1.14138	31	4.5
	PF3D7_1146200	EINNFQNIHERTYNDSDIRENYTQRLINP	1.11045	70	4.5
	PF3D7_1030200	SFVINAGIGTYWYYETDMSWNSITKAQQY	1.10923	179	4.5
	PF3D7_0321900	ININNNNNNEEEFNKSVEKQENDEHKNNI	1.07903	238	4.5
	PF3D7_1214100	LELFSRKVFGDEYVESLKKKKNTFSIINA	1.06184	57	4.5
	PF3D7_1208800	YELNNSIIATYEYCEICDERNKNVVLHPC	1.02972	1092	4.5
	PF3D7_0216800	NEYNNNSNDLNEYFDNLIENNILSYRKMN	1.00315	654	4.5
	PF3D7_1461100	FNSINSNQSDESFNSIKSNNSNNTNEQNI	2.51866	599	5
	PF3D7_1328300	DMTMTHSKILKPYMEALKELNTEFSILFI	2.50864	197	5
	PF3D7_0710800	KNYDNDGKGDNTFNICNDKKNLSYKDDDI	2.08706	119	5
	PF3D7_1437000	ISHVLMNKHKGKFPEAIVSIRQLEERDIN	1.89189	14	5
	PF3D7_1472100	MHIPNNPFQNNDYSSNIEGINKIDTNIMN	1.84134	54	5
	PF3D7_0314100	KHSIYNITNKEDYNKTREYIFEAEKCIKQ	1.78283	23	5
	PF3D7_1322500	MKCRNGDNDKDTYNDVDTKDEEYKDKPLN	1.66811	370	5
	PF3D7_1425700	SYKINEKIWNIIFSDSKNTLENFLKEKSI	1.65213	134	5
	PF3D7_0320100	ELMIQYGTHSIDYRSIIETIEKPYSFIKF	1.4162	92	5
	PF3D7_1221900	EVSAYFSPFRYIFQSAVYHSYYFLTIFIL	1.37084	60	5
	PF3D7_1246800	NLDDDCIDETECFLGANSEFFRFEKAPCH	1.26185	209	5
	PF3D7_1241500	NGDLSDDKIKINYLDSLNSLELKIKQEIK	1.215	129	5
	PF3D7_0511200	SLAGVLHTLNKSYLDIKDIGVTYLTYFIF	1.20578	12	5
	PF3D7_0822600	TFGNMCYVHEIGFNDCLKSYVFKGNKEIS	1.17986	164	5
	PF3D7_1125200	ASITIHVKITESFSSSRNDTFDGKNLNTS	1.12	113	5
	PF3D7_1427400	QLNIVAHLLRGTFVSSIPSCLTLSLLIFF	1.07195	58	5
	PF3D7_0310900	LSQLNEEDKHLLYNDTIKMDYLLNRKIEY	1.07033	368	5
	PF3D7_0308300	MELYKNENIYESYEEYDIDKYEKIKNNNI	2.60838	59	5.5
	PF3D7_1440500	NYEKNTKRKSYNFLDSYKIDKSISDLLEQ	2.03378	264	5.5
	PF3D7_1212400	SNIAQGYMKINKYSECVKYSLLAQENDKN	1.91929	191	5.5
	PF3D7_0618900	NDGDSNNKNSSLFIDPFESDSYEKNNFSN	1.90936	209	5.5
	PF3D7_0215600	QMIFFNFINSPNFFFSFSVFYNILFLLII	1.67594	289	5.5
	PF3D7_1111300	RRIETLSNEANSYIKTLDNIYKTNLKQSE	1.47138	146	5.5
	PF3D7_1002900	ESLGSYKIKPLSYDSSDKSDQSLRKRNVN	1.36112	59	5.5
	PF3D7_0721500	GLSNYHIKEFFFYFYCILIICEINTPIII	1.3366	190	5.5
	PF3D7_1320500	NFNDNYTKNNDNYKTSLNTKTPSQRKGTF	1.29602	120	5.5
	PF3D7_1303200	GLIAREKTVLAEYTEYGGNFSNISRLLLE	1.02463	6	5.5
	PF3D7_1429600	KQDDDDVTFLKNYNDMSTNNDGTPRSAAS	2.25543	165	6
	PF3D7_1417700	ITTEQLENATKTFVSIESAAQISRRHVRQ	1.98896	6	6
	PF3D7_1248400	EETGWMKKVYLDFEKTKNDTYTYVSIKTH	1.83607	32	6
	PF3D7_1116400	NYPIYGIGSNKDYVVTSGGGGGKNYGIED	1.65796	10	6
	PF3D7_1435400	SFKGLLMNLFVMFMSGGASGIFGIIFIVY	1.636	82	6
	PF3D7_0204200	YYLKVERGIQADYQTNILDDPNVDKYEID	1.49676	65	6
	PF3D7_0821400	NDDNKSNVQKYGYFSWLWKYFQPKKTEVK	1.103	95	6
	PF3D7_1439800	LNDENNSKLNHSYIPSNNVPLSEMNNKNI	2.95742	118	6.5
	PF3D7_0316700	WLTYWVVFSLFFFIEYLIDIILFWVPFYY	2.45496	120	6.5
	PF3D7_1010300	IAIVFLFLTIIHYIRAYNKRGSRYRSKNA	1.9218	43	6.5
	PF3D7_0523900	PKCNELLEKYHVFISILSIILLLSNNYTS	1.28301	101	6.5
	PF3D7_0219400	IQDYIKKLKEKSFYKSIKKAQKKYKSNIL	1.06024	4	6.5
	PF3D7_0505800	QVKVRSPDGAEVFFKIKRKTKLEKLMEVY	1.23999	24	7.5
	PF3D7_1025600	KICCVCLETKKLRDECIVKLGEEQCKKFI	1.12719	24	8.5

### Sheet: FFAT score 4 or below
	Supplementary File 3 - Table B: AlphaFold3-obtained interaction prediction confidence values (iPTM) of the MSP of PfVAP and motifs with an FFAT score of 4 or less from the list of PfVAP diQ-BioID hits. Motifs with an iPTM score of 0.7 or more were selected for further analysis. Cases were the predicted interaction did not occur with the core motif were excluded.
						Alphafold3 results with MSP domain of PfVAP and the motif in question
	Protein ID	Motif with Flanking	DiQ-BioID logFC	Position in the protein	Score	iPTM score	pTM score	comments
	PF3D7_1439800	PfVAP
	PF3D7_1211200	KNDITKELEEDIYLSCYEDINDMYNINDY	3.45347	1088	3	0.83	0.84
	PF3D7_0726600	VNVTNDVNDNISFYDCIGDISSINNNKYD	1.49166	179	3	0.83	0.84
	PF3D7_0212400	DEVVVDPYDYNNYYECKDSNKFGVVVNYF	2.23327	1240	2.5	0.82	0.86
	PF3D7_1311600	DIELENDEKKEYFYDAYEDIEDFFIFDHA	2.22997	415	3	0.81	0.81
	PF3D7_0314900	NKKENEKNKNSLFYDSKDNNKFIKLLMSE	1.49399	401	3.5	0.79	0.79
	PF3D7_1328200	QKMKNNEIELDEFFEIIESTQKMKNKENE	1.67954	945	2.5	0.78	0.79
	PF3D7_0709900	KNNIFCENEDNIFHEAKSKECSILSSSHQ	1.05703	311	2.7	0.78	0.8
	PF3D7_1131800	QIKQKKQQQEDLFYDCDEFIYDKNILSND	3.29227	642	3	0.78	0.79
	PF3D7_1231400	GLFCNFLSPAFAYISACESNKYISKNPLR	1.42712	653	4	0.78	0.81
	PF3D7_1469100	YGIVNDDEKLNEYNDSIRYREYKKYIRNV	1.12363	5	4	0.78	0.85	not with core motif
	PF3D7_1116100	EHVYDLIYDEDTYFDTSSMMSIPYEFARF	1.01417	146	2	0.77	0.82
	PF3D7_0604100	IDPNNNADSVEEFYDAIDGCNVVDTNYMV	2.96536	1360	1.5	0.76	0.78
	PF3D7_1352400	IFRKDNNNDMDNFHDADEDYYNRQRAMYN	1.71974	1368	2.7	0.76	0.8
	PF3D7_1428200	IIFHSVDDSDDLFKKAEDVTISEYGYILN	1.9281	176	4	0.76	0.86	not with core motif
	PF3D7_0827800	YNNENLNSGDDAFKDCIQAINVDKSVQQI	1.14226	1947	4	0.75	0.79
	PF3D7_0727100	YNPNLDIYELETYVDAEYRTFSYKKDLDV	1.10877	655	3	0.74	0.78
	PF3D7_0603800	STTDDEEDIEEPFLDLYEELKREQSMKEF	1.02881	122	4	0.74	0.78
	PF3D7_1316600	SLSSTFNNIDEYYYSADEEDTRDNSFYRV	2.71699	318	3	0.73	0.8
	PF3D7_0628200	KINNYDNDEDDLFYEQYEDNNDNDNNKND	1.64495	955	3.5	0.73	0.77
	PF3D7_1364200	ESFLSISDDTSSYASSFYRTESKHDRTYK	2.56692	72	4	0.73	0.8
	PF3D7_1247400	NSVLLFEIELLSFREAKKSIYDYTDEEKV	1.95999	113	4	0.73	0.85	not with core motif
	PF3D7_1036800	TNIQKQSSEINEFANAKDTYKTLYELLFL	1.83132	333	4	0.73	0.78
	PF3D7_1241200	DNKDITIDDEPYFYETFEYFFNVLCLLYF	1.21333	184	2.5	0.72	0.79
	PF3D7_1138400	EKSKMMLKKNDSFEDANDDTHNVNDSFNN	1.48351	3187	3	0.72	0.75
	PF3D7_0904600	SIPCNSSNGNDIYKSCEEYNNDNEKISSN	2.11118	1040	3.5	0.72	0.76
	PF3D7_0323100	KDPLKKKEREKGYYSCLDFDNLYKKKKKK	1.31707	2	3.5	0.72	0.77
	PF3D7_1346400	DENKNVEEEDDDFMDAIEEKQLSISLQIL	1.18322	1566	1	0.71	0.74
	PF3D7_1123300	DNNSSNNNNDDDFYTCTNTSIDKEINNNN	2.32465	175	3	0.71	0.76
	PF3D7_0724600	ILYKGKNNDDMEYKETDDIYIKDNNISQK	1.60727	1195	3	0.71	0.77
	PF3D7_1206700	VDSKSEKCDDDIFLDAKDGNVYTGDEEEE	1.44586	531	2.5	0.7	0.76
	PF3D7_1432000	SSDSIKDDNTSIYCDASTICTIDDDINIE	1.2245	72	3.5	0.7	0.76
	PF3D7_1241900	EEEEEENSDEDKYNDTYYNNDNNNNNSDK	2.45117	457	4	0.7	0.77
	PF3D7_0809200	NINDDEMNDIDNYYDNDEYLEETQNDILN	1.04303	236	4	0.69	0.75
	PF3D7_0910200	NVTDEQQDDEDMYKECEELKDEIEDKKKG	1.07284	2640	2	0.68	0.75
	PF3D7_0212800	TNIISSLRDGEEFMSCESIPMDRQHLTGN	1.33029	697	3.5	0.68	0.77
	PF3D7_0623800	GKYIRDAGDDIEFFSINNNKNDMNGNMNN	1.11081	1211	4	0.68	0.79
	PF3D7_0930500	DKYSTSEEDTSDFSDTDDEDGDEEEKFSS	3.38749	575	1.5	0.67	0.76
	PF3D7_1366600	IYNNNNSKYEGDYDDSSDGAIESKNNILN	2.04336	239	3	0.67	0.78
	PF3D7_1451800	NVNNNVFEPEMEFIDAEQDDNEEDVPTLL	1.34596	822	3	0.67	0.75
	PF3D7_1223200	DMGTHSSPRNKDFNETYNSSKKDQKRSSK	2.51624	415	4	0.67	0.79
	PF3D7_0903500	SFLKSNNNNNNVFHSSSDPNKLNTTPSPF	2.4572	356	4.2	0.67	0.79
	PF3D7_1113800	LTKIPFYFFMDDYYDTPCYVYSKLISNLL	1.34989	453	3.5	0.66	0.8
	PF3D7_1455700	CQSLSLNSETSSFMEAEELFFNSSKYPSM	1.15398	652	2.5	0.65	0.75
	PF3D7_0924500	NEIALVPDTNSPYTTCTDILKYYSEEGFF	1.04421	1259	3.5	0.64	0.79
	PF3D7_0321100	INNISESDETNSYHSFDTYSKSEEENNTH	2.0995	18	4.2	0.64	0.75
	PF3D7_1458300	IEDIDVIKFLDEFSDSLYETVDSIKYNLN	1.44016	1088	4	0.63	0.8
	PF3D7_1209300	KSPLSHEKNEDDYPETKDSYKNIFHIMKE	2.93979	454	2.5	0.62	0.76
	PF3D7_1414500	EKLNEFNKIENDYFSANVNENIIKCEEFG	2.72877	1082	3	0.62	0.83
	PF3D7_1446500	KYCTKLIRIKNEFDDTYDFSLFEYIHEIS	1.19201	1989	3	0.62	0.82
	PF3D7_1427300	INGTTNNSNMSSFIDGKEELFFLGKNKVS	1.86703	425	4	0.62	0.79
	PF3D7_0826100	FEPFNYEGYDQEFIETNEQKEIYIKRKRE	1.57624	998	2.5	0.61	0.77
	PF3D7_1110100	DDDDNDDNNDDDYNDQSDESEENYEMKDN	1.71569	516	3	0.59	0.75
	PF3D7_1210100	LDLDKTYVNNDDFIESSTLYDYEFDQCSE	1.68402	177	3.5	0.59	0.72
	PF3D7_1209500	TDMKNHFEYISDFRTSKEFIDYDNLSNDQ	1.43713	791	3.5	0.59	0.74
	PF3D7_1136800	QPKAVYSLQKTNYFDTINYTSLNNIRFYT	1.47298	259	4	0.59	0.8
	PF3D7_1215100	ISDENNVTYEDDYNETDNNKDEGDDRNTL	2.12094	12	3.5	0.58	0.74
	PF3D7_0905100	YVSKDLNQIDEYFFDSKSNAIFSYCYNNF	2.10255	1186	3	0.57	0.81
	PF3D7_0412000	PFINDPDDDINIFDDTMYAVPRNVSSFNH	1.04929	537	4	0.57	0.82
	PF3D7_0904900	DVVKDGENENDSYDETEEDNFLMKKKEKK	1.16086	1401	2.5	0.55	0.79
	PF3D7_1203400	QNSNPDYSHDDNYSDSSDDDEDDDDQQKE	1.19704	849	3	0.55	0.73
	PF3D7_1341600	CLFVVTSFYPDEYFQSVEIAHFWAYGYGH	2.66539	35	3.5	0.55	0.8
	PF3D7_1122500	KSLVSNDDEIDDYKTFLTLDSNQTIFKNK	1.96728	235	4	0.55	0.77
	PF3D7_0820200	ENFDKNIDEENDYYDNLPWCTVIGSSNYG	2.299	569	4	0.54	0.76
	PF3D7_0727800	RVKSVYDNLRASYSEARNIINNNSNNLGG	1.84926	1600	4	0.54	0.8
	PF3D7_0820300	EINMNDQDSDETFEDNKDSLTELGFNKSI	2.21644	304	3.5	0.53	0.73
	PF3D7_0216600	STTMPTTIFDLSFDETSPLTGTFNIDYSR	1.51751	635	4	0.53	0.79
	PF3D7_1107900	EKFKKKKKNFHTYDSSDDDRQKKINLENI	1.45334	505	4	0.52	0.75
	PF3D7_0613600	EKSNFMDKLNYIFFTAINNTSSTMKNNTH	1.29282	701	4	0.52	0.76
	PF3D7_1000100	ESIWNGMVCALTYRDSGDKGGKPQKVEAA	2.87083	1179	3.5	0.51	0.76
	PF3D7_1326500	YHKQNIEKIILCFYDTLEYLNLYTCTHIL	2.11206	1188	3.5	0.51	0.79
	PF3D7_1132400	NKEVESNNSYEDYFVTNDSYKKEDQNLLA	1.13252	630	3.5	0.51	0.73
	PF3D7_1464500	KENHEKFQKLFYFNESYENKNSDTNSNIM	1.4171	30	4	0.51	0.78
	PF3D7_0934700	TSTSTSPSSSEPYTSSYDNGFTKYYENKY	1.1374	212	3.5	0.48	0.75
	PF3D7_0417400	DDYRIHYDNEFTYESCDMNNMLKDNVLGN	2.01857	2416	4	0.48	0.8
	PF3D7_1353300	ETYNNNTFFKNIYSDSFESKIRVYFNIKS	1.7092	1840	4	0.48	0.8
	PF3D7_0919100	LNLKDDENLDKEYLENGDKKNATVDSKLL	1.19296	281	4	0.47	0.74
	PF3D7_1250800	KEESDNSYNTNDYNDCDDCDDCDDYNNCD	2.55535	956	2.5	0.46	0.74
	PF3D7_1422500	NSLKNSTMYLWLFFECLSIFESCQISICK	1.68545	169	3	0.46	0.78
	PF3D7_0209600	VLACLMNSYINSYRTASEYFIYLINSFKK	1.44677	516	3.5	0.46	0.71
	PF3D7_0609000	NEIMKCTYICEVFKECIEKENLIIMIYME	1.2213	140	3.5	0.46	0.77
	PF3D7_1462300	DQYPIKQKDLTTFFESVSYNLIKYLEKKL	2.35915	805	3	0.45	0.77
	PF3D7_1458500	VEGSNKNEYENDFDESKWTHHFNEENKKE	2.6616	121	4	0.45	0.75
	PF3D7_0803600	KINIYMANVFSMFIDTQEGLFSLMSKRKE	1.79588	269	4	0.45	0.77
	PF3D7_1440000	IKNKIKIEDIDEYFAAFTIMGTLKKYLNI	1.73636	2155	3.5	0.44	0.79
	PF3D7_1411400	NENNEITECAFEYFESKKKFDDDIESRFF	1.2956	1418	3.5	0.44	0.77
	PF3D7_1313500	KYLKVYSNILFKYTEAQEKKKEYIDVALL	1.53193	16	4	0.44	0.7
	PF3D7_1018800	CAFLSPEKEVHEFYSSVDFYKIENLNLKK	1.49993	356	3	0.43	0.75
	PF3D7_1324300	LLLPHLYINKKEYDTTTTNNDNNKDNFLV	1.59226	667	4	0.41	0.74
	PF3D7_1136000	KFLDDVILDDSIFATSNELLQHSNYTTTN	1.46491	704	4	0.41	0.75
	PF3D7_1351000	VDIVNDKISYKDYNESEDPSLFYSDKAKR	2.04622	155	3	0.4	0.76
	PF3D7_1474000	KKDEKRNEILNMFLDCLEDEPADDVELFL	1.20812	1103	3.5	0.4	0.76
	PF3D7_1104100	RVKLMLQRLSNSYLEAVNNFQNASKNYIN	2.36642	93	4	0.39	0.76
	PF3D7_1140700	NKKRSEDDNSFEFNDSYFTNSANTIDQVS	1.14506	796	3	0.38	0.76
	PF3D7_1413900	DKKKYTYDRFGDFGDSEITSFFYVEIIII	1.41782	109	4	0.38	0.77
	PF3D7_1026300	VFYLSDYTSSDEYDSSMDEFDDQIYLPVY	1.58404	453	2.5	0.37	0.76
	PF3D7_0821000	YVSKNMETKNIDFIDTPGLKDIMNKLDFD	2.42009	193	4	0.37	0.72
	PF3D7_1343800	DFSSNDQNISDDYFTTKEKMSDIDFNSED	1.9784	591	2	0.36	0.74
	PF3D7_1215400	SKKKIPQDDEFDYPDTKTNEIINDPNNSY	1.76536	444	2.5	0.36	0.75
	PF3D7_0106300	EGSIDEADPYSDYFSSDSKKMKNDLNNNN	1.50392	432	2.5	0.35	0.72
	PF3D7_1239800	EIKMHEQKTHEIFNECNDLVEYMKKKENK	1.58803	1186	3.5	0.35	0.77
	PF3D7_1438100	TFEGNVDDDDTVYDENEENYDCLKKCGFT	1.08788	298	4	0.35	0.77
	PF3D7_1409600	YLTHDDLTENSDYLSSNDDYEEDVTKADE	1.94155	648	2.5	0.34	0.75
	PF3D7_0806200	GINYLLKDNRSEYPDTINAIKRFNIYPEI	1.01262	65	4	0.34	0.78
	PF3D7_1358700	FLTYWILYSFYTYFESAFIVKLMNVVPFY	1.06907	48	3.5	0.33	0.77
	PF3D7_0108700	ILEYNNIDQHNEFPESLENDNSYDKLFDD	1.73001	182	3	0.32	0.74
	PF3D7_0924000	KKDNINKNDMNDYNTCDDNCDVNDDDDDD	2.30818	988	3	0.3	0.68
	PF3D7_1111800	YFRKGLIQLDYSFPDTNEEEKEQRKLEIN	1.26365	128	3.5	0.3	0.69
	PF3D7_1142300	MISQEAEFEEEEFDEKEEFDEKEEFDEEE	1.52194	1112	3.5	0.28	0.72
	PF3D7_0217600	IGSSIESDEGDMYKDTNVVHDKMEVYNHN	1.4757	404	3.5	0.28	0.73
	PF3D7_0212500	ETKKKNDDDDMSYDSSSDYPKDISYDTSD	2.76524	3634	2.5	0.27	0.7
	PF3D7_1216400	INHHNIDQVDEIYDSSTEEECDHPVDYKD	1.56542	494	3.5	0.27	0.74
	PF3D7_1233900	YQDEYHDEYQDEYQDGYQDEEKKKEIDKY	1.17385	223	3.5	0.27	0.72
	PF3D7_1238500	SDEDNQSENSIEYESGESQDYESDKSHRK	1.04829	1256	4	0.27	0.71
	PF3D7_1329100	VYELNEVNELEEFESTVHAMQTIGISNTE	2.21401	363	4	0.26	0.75
	PF3D7_1008500	NSEDQDDTYNNEYSDSNSDNHSNIIHSNM	2.15654	774	3	0.25	0.72

### Sheet: Motif iPTM of 0.7 or more
	Supplementary File 3 - Table C: AlphaFold3-obtained interaction prediction confidence values (iPTM) of PfVAP with full-length interaction candidates that contain a FFAT motif scoring 4 or less and predicted to interact with the MSP of PfVAP with an iPTM of 0.7 or more. Interaction candidates with an iPTM score of 0.45 or more were analysed for conservation in Plasmodium spp and for interaction wi…
					Alphafold3 results with MSP domain of PfVAP and the motif in question		Alphafold3 with Full Length(FL) PfVAP and FL protein in question		Conservation in Plasmodium spp	Experimentally determined binding
	Protein ID	Motif with Flanking	Position in the protein	Score	iPTM score	pTM score	iPTM score	pTM score
	PF3D7_0726600	VNVTNDVNDNISFYDCIGDISSINNNKYD	179	3	0.83	0.84	0.57	0.26
	PF3D7_1211200	KNDITKELEEDIYLSCYEDINDMYNINDY	1088	3	0.83	0.84	0.53	0.46
	PF3D7_1311600	DIELENDEKKEYFYDAYEDIEDFFIFDHA	415	3	0.81	0.81	0.53	0.27
	PF3D7_1206700	VDSKSEKCDDDIFLDAKDGNVYTGDEEEE	531	2.5	0.7	0.76	0.53	0.33
	PF3D7_1241900	EEEEEENSDEDKYNDTYYNNDNNNNNSDK	457	4	0.7	0.77	0.52	0.28
	PF3D7_1316600	SLSSTFNNIDEYYYSADEEDTRDNSFYRV	318	3	0.73	0.8	0.51	0.37
	PF3D7_1131800	QIKQKKQQQEDLFYDCDEFIYDKNILSND	642	3	0.78	0.79	0.5	0.36
	PF3D7_1116100	EHVYDLIYDEDTYFDTSSMMSIPYEFARF	146	2	0.77	0.82	0.5	0.4		Not tested
	PF3D7_1346400	DENKNVEEEDDDFMDAIEEKQLSISLQIL	1566	1	0.71	0.74	0.5	0.45
	PF3D7_0727100	YNPNLDIYELETYVDAEYRTFSYKKDLDV	655	3	0.74	0.78	0.49	0.35	*
	PF3D7_0724600	ILYKGKNNDDMEYKETDDIYIKDNNISQK	1195	3	0.71	0.77	0.47	0.3		Not tested
	PF3D7_0604100	IDPNNNADSVEEFYDAIDGCNVVDTNYMV	1360	1.5	0.76	0.78	0.46	0.23
	PF3D7_0323100	KDPLKKKEREKGYYSCLDFDNLYKKKKKK	2	3.5	0.72	0.77	0.46	0.41
	PF3D7_1328200	QKMKNNEIELDEFFEIIESTQKMKNKENE	945	2.5	0.78	0.79	0.45	0.28
	PF3D7_1432000	SSDSIKDDNTSIYCDASTICTIDDDINIE	72	3.5	0.7	0.76	0.45	0.37	* Conserved but in folded region
	PF3D7_1364200	ESFLSISDDTSSYASSFYRTESKHDRTYK	72	4	0.73	0.8	0.4	0.22
	PF3D7_0904600	SIPCNSSNGNDIYKSCEEYNNDNEKISSN	1040	3.5	0.72	0.76	0.37	0.32
	PF3D7_1352400	IFRKDNNNDMDNFHDADEDYYNRQRAMYN	1368	2.7	0.76	0.8	0.35	0.27
	PF3D7_0827800	YNNENLNSGDDAFKDCIQAINVDKSVQQI	1947	4	0.75	0.79	0.34	0.35
	PF3D7_0628200	KINNYDNDEDDLFYEQYEDNNDNDNNKND	955	3.5	0.73	0.77	0.3	0.31
	PF3D7_1138400	EKSKMMLKKNDSFEDANDDTHNVNDSFNN	3187	3	0.72	0.75	0.29	0.52
	PF3D7_0212400	DEVVVDPYDYNNYYECKDSNKFGVVVNYF	1240	2.5	0.82	0.86	0.27	0.43
	PF3D7_1123300	DNNSSNNNNDDDFYTCTNTSIDKEINNNN	175	3	0.71	0.76	0.27	0.29
	PF3D7_1231400	GLFCNFLSPAFAYISACESNKYISKNPLR	653	4	0.78	0.81	0.26	0.36
	PF3D7_0709900	KNNIFCENEDNIFHEAKSKECSILSSSHQ	311	2.7	0.78	0.8	0.24	0.45
	PF3D7_1241200	DNKDITIDDEPYFYETFEYFFNVLCLLYF	184	2.5	0.72	0.79	0.21	0.26
	PF3D7_0603800	STTDDEEDIEEPFLDLYEELKREQSMKEF	122	4	0.74	0.78	0.19	0.52
	PF3D7_0314900	NKKENEKNKNSLFYDSKDNNKFIKLLMSE	401	3.5	0.79	0.79	0.14	0.24
	PF3D7_1036800	TNIQKQSSEINEFANAKDTYKTLYELLFL	333	4	0.73	0.78	0.13	0.54
