## Supplementary File 5 for "A bridge-like lipid transfer protein is critical for generation of invasive stages in malaria parasites"

### Sheet: Cloning and Int.Check primers
	Supplementary File 5, Table A: All primer and oligonucleotide sequences, and cloning strategies used in this study.
	Construct		Cloning method	Templates (amplicon if PCR)	Oligo sequence	Backbone (digestion enzymes)
	SLI plasmids
	pSLI-N-GFP-2xFKBP-PfVAP	Step1	Gibson cloning	gDNA (PfVAP Nterm HR)	CTATAGAATACTCGCGGCCGCTAGAAACTTTTAAGAGTAACACCTG	pSLI-N-GFP-2xFKBP (NotI, PmeI)
					TAACTTCTGCTCGTTTAAACGCTTATCGTTTGATATATTATCTTTGTCTG
		Step2		Recodonized PfVAP sequence - Synthesized by BioCat	GGAGGTGCAGGTAGACCTAGGATGAAGTTACTTCGTGTTACTCCAGAGAAGAACATTGAGTTCCCATTAGTACACTTCCAGGCTGTTACACAGGTAGTAAAGCTTGAGAACGTTTCAGACAAGAAGGTTGCATTCAAGATTAAGACTACAGCACCAAACAACTACCTTGTTCGTCCTAGTTTCGGACTTATTTCAGTTCGTGAGACTATTGAGATTCAGATAATTCTTCAGCCACTTAGTGATAAGGACAACATTAGTAATGACAAGTTCCAAGTTCAGTGCCTTAACGTAGACGACAACACAACTGTTGACAAGCAGTTCTGGATTACTGTAAACAAGAACGAGATTCAGGACCACAAGTTAATAGTTGTATTGAATGACGAGAACAACTCAAAGCTT…	pSLI-N-GFP-2xFKBP-PfVAP Step1 (AvrII, StuI)
	pSLI-N-Halo-PfVAP		Gibson cloning	pUC57-Halo (synthesized by BioCat) (Halo)	TCCAGGTCCAGCTAGCATGGCAGAAATTGGTACGGG	pSLI-N-GFP-2xFKBP-PfVAP (NheI, MluI)
					GCACCTCTAGCACGCGTACCTGAAATTTCTAATGTACTTAGC
	pSLI-N-2xFKBP-PfVAP		Gibson cloning	Synthesized oligo- nucleotide	GAAGAAAATCCAGGTCCAGCTAGCATGACCATGTACCCATACGATGTTCCAGATTACGCTACGATGTACCCGTACGACGTGCCGGACTACGCGAGATCTGCTGCTGCTGGTGCTGGTGG	pSLI-N-GFP-2xFKBP-PfVAP (NheI, BgIII)
	pSLI-C-Halo-Sandwich		Gibson cloning	pUC57-Halo (synthesized by BioCat) (Halo)	GTGCTGGAGGTGCAGGTAGACGTAGCATGGCAGAAATTGGTACGGG	pSLI-C-mNG-Sandwich (BsiWI, AgeI)
					CCTGCGGCTGCTCCCCTGGCACCGGTACCTGAAATTTCTAATGTACTTAG
	pSLI-C-1414500-Halo-Sandwich		Gibson cloning	gDNA (1414500 Cterm HR)	GTGACACTATAGAAGCGGCCGCTAGCAAGAGGATGTGAATAATCAATTAG	pSLI-C-Halo-Sandwich (NotI, AvrII)
					GCAGCAGATCTTGATCTCAATCCTGACCTAGGAAAAACTTTGACAAGTTCAGAC
	pSLI-C-1316600-Halo-Sandwich		Gibson cloning	gDNA (1316600 Cterm HR)	GACACTATAGAAGCGGCCGCTAGGGAAATTCTGAGAATCAAGATGTAGAT	pSLI-C-Halo-Sandwich (NotI, AvrII)
					GCAGATCTTGATCTCAATCCTGACCTAGGACTACTGGTTTCATCATCAAAATT
	pSLI-C-1458500-Halo-Sandwich		Gibson cloning	gDNA (1458500 Cterm HR)	CTATAGAATACTCGCGGCCGCTAGGGTAATGATAATATTTTAAAACCTTTTGG	pSLI-C-Halo-Sandwich (NotI, AvrII)
					GATCTTGATCTCAATCCTGACCTAGGATTTAACTTTTTTATAGTTCCTGTAGGG
	pSLI-C-1461100-Halo-Sandwich		Gibson cloning	gDNA (1461100 Cterm HR)	GACACTATAGAAGCGGCCGCTAGAATAATGCCTATCGTACATATGG	pSLI-C-Halo-Sandwich (NotI, AvrII)
					GCAGATCTTGATCTCAATCCTGAcctaggCTTTTTAATTTTTTTATTTTGTTCAG
	pSLI-C-1328300-Halo-Sandwich		Gibson cloning	gDNA (1328300 Cterm HR)	CTATAGAATACTCGCGGCCGCTAGGAAATATATGATACTACACCAAAAG	pSLI-C-Halo-Sandwich (NotI, AvrII)
					GATCTTGATCTCAATCCTGACCTAGGATTATCTATATCTGTAAGTTCAATATC
	pSLI-C-1311600-Halo-Sandwich		Gibson cloning	gDNA (1311600 Cterm HR)	GACACTATAGAAGCGGCCGCTAGGATAAAACATTTTACCTCTCATCAAAT	pSLI-C-Halo-Sandwich (NotI, AvrII)
					GCAGATCTTGATCTCAATCCTGAcctaggCATAATATTACATTTTAATCTATT
	pSLI-N-GFP-2xFKBP-PfPITP	Step1	Gibson cloning	gDNA (PfPITP Nterm HR)	CTATAGAATACTCGCGGCCGCTAGAAAATTGTCGAATTTCGGCTTGCTATGCC	pSLI-N-GFP-2xFKBP (NotI, PmeI)
					TAACTTCTGCTCGTTTAAACcACCATTAGACATATTTCTTTGTatatc
		Step2	T4 DNA ligation	pUC57-recodonized PfPITP (synthesized by BioCat) digested with AvrII and StuI		pSLI-N-GFP-2xFKBP-PfPITP Step1 (AvrII, StuI)
	pSLI-N-PfPITP-mNG	Step1	Gibson cloning	Synthesized oligo- nucleotide	GCATACATTATACGAAGTTATCCGGAGGAAGTGAAGGTAGAGGTTCTTTGTTGACTTGTGGTGATGTTGAAGAAAATCCAGGTCCAGCTAGCcctaggATGAAGATAGTTGAGTTCAG	pSLI-N-GFP-2xFKBP-PfPITP (BspEI, AvrII)
		Step2	Gibson cloning (3-piece ligation)	pSLI-C-mNG-Sandwich (mNG)	GGAGAACACAAAGAACCTTATTAAAAGTTTCTTCCGTGCTAGAGGTGCTGCTGCTGGTGCTGGAGG	pSLI-N-PfPITP-mNG Step1 (XhoI, StuI)
					TAATAACTTCGTATAATGTATGCTATACGAAGTTATAGGACCAGGGTTCTCCTCAACGTCACCGCAAGTAAGAAGTGAACCACGACCCTCCTTATACAACTCATCCATTCCCATTAC
				pSLI-C-mNG-Sandwich (Neo-R)	GAGGGTCGTGGTTCACTTCTTACTTGCGGTGACGTTGAGGAGAACCCTGGTCCTATAACTTCGTATAGCATACATTATACGAAGTTATTAGGAGAAGGAAGAGGAAGTTTATTAACATG
					GAAAAACGAACATTAAGCTGCCATATCCCTCGAGTCAGAAGAACTCGTCAAGAAGGCGATAG
	pSLI-C-PfOSBP-Halo-Sandwich		Gibson cloning	gDNA (1131800 Cterm HR)	CTATAGAATACTCGCGGCCGCTAGAAGAACACAAAAGATGGTGATAATAATG	pSLI-C-Halo-Sandwich (NotI, AvrII)
					GATCTCAATCCTGACCTAGGCGAAGCGGAACCCGATCCTTGAAATATATCGGGTGTGTCGGAGAATTG
	pSLI-C-PfVPS13L1-Halo-Sandwich		Gibson cloning	gDNA (1346400 Cterm HR)	AGAATACTCGCGGCCGCTAGGTAAGTATTAAATCCTTTTATG	pSLI-C-Halo-Sandwich (NotI, AvrII)
					TCAATCCTGACCTAGGTAAATATTTGTACAGGGCAG
	pSLI-C-PfVPS13L1-GFP-Sandwich		Gibson cloning	gDNA (1346400 Cterm HR)	AGAATACTCGCGGCCGCTAGGTAAGTATTAAATCCTTTTATG	pSLI-C-GFP-Sandwich (NotI, AvrII)
					TCAATCCTGACCTAGGTAAATATTTGTACAGGGCAG
	pSLI-C-PfVPS13L2-Halo-Sandwich		Gibson cloning	gDNA (1343800 Cterm HR)	AGAATACTCGCGGCCGCTAGATCAAAGTGGATATATTATTAATCG	pSLI-C-Halo-Sandwich (NotI, AvrII)
					TCAATCCTGACCTAGGATTAGTGGTTTTTAAATAATATGGTG
	pSLI-C-PfVPS13L6-Halo-Sandwich		Gibson cloning	gDNA (1324300 Cterm HR)	CTATAGAATACTCGCGGCCGCTAGGAGTGTTTACATTCATATGAAAAAAAAG	pSLI-C-Halo-Sandwich (NotI, AvrII)
					GATCTTGATCTCAATCCTGACCTAGGATTGGGTGTATTAAATAATTGATCTCTTATG
	pSLI-C-1364000-mNG-Sandwich		Gibson cloning	gDNA (1364000 Cterm HR)	GGTGACACTATAGAAGCGGCCGCTAAGCTTCAGAAGATATTTATAAAAAAGGGG	pSLI-C-mNG-Sandwich (NotI, AvrII)
					GATCTTGATCTCAATCCTGACCTAGGGTCCACGCAAAAGTCATTAAAAATGG
	FFAT constructs
	nmd3__EGFP-FFAT(1346400) -PHPLCd		Gibson cloning	Synthesized oligo- nucleotide	GGACGAGCTGTACAAGTCCGGAGATGAAAATAAAAATGTAGAAGAAGAAGATGATGATTTTATGGATGCCATAGAAGAAAAACAATTAAGTATAAGTGCTGCAGCCGCAAGAGGAGCAGC	nmd3__EGFP-PHPLCd (BspEI, PstI)
	nmd3__Lyn-EGFP-FFAT (PF3D7_1346400 motif)		Gibson cloning	nmd3__EGFP-FFAT(1346400)-PHPLCd (GFP-FFAT)	CAGGTTCTGGAAGTGGTCCTAGGATGGTGAGCAAGGGCGAGGAGC	nmd3__Lyn-GFP (AvrII, XmaI)
					GCTGCCATATCCCTCGACCCGGGTTATGCGGCTGCAGCACTTATACTTAATTG
	nmd3__Lyn-EGFP-FFAT (conventional motif)		Gibson cloning	Synthesized oligo- nucleotide	GGACGAGCTGTACAAGTCCGGAGAGGATTCAGACTCAGAAGTAAGTGAATTTTTTGATGCATTTGATCAGTTTGATGAACTAGAACAAACTTTAGAGGCTGCAGCCGCATAACCCGGGTC	nmd3__Lyn-EGFP-FFAT (1346400) (BspEI, PstI)
	nmd3__Lyn-EGFP-FFAT (mutated motif)		Gibson cloning	Synthesized oligo- nucleotide	GGACGAGCTGTACAAGTCCGGAGAGGATTCAGACTCAGAAGTAAGTGAAGCTGCAGATGCATTTGATCAGTTTGATGAACTAGAACAAACTTTAGAGGCTGCAGCCGCATAACCCGGGTC	nmd3__Lyn-EGFP-FFAT (1346400) (BspEI, PstI)
	nmd3__Lyn-EGFP-FFAT (PF3D7_0323100 motif)		Gibson cloning	Synthesized oligo- nucleotide	GGACGAGCTGTACAAGTCCGGACCCTTAAAAAAAAAAGAAAGAGAAAAAGGATATTATAGCTGTTTAGATTTTGATAATTTATATAAAAAAAAAAAAGCTGCAGCCGCATAACCCGGGTC	nmd3__Lyn-EGFP-FFAT (1346400) (BspEI, PstI)
	nmd3__Lyn-EGFP-FFAT (PF3D7_0726600 motif)		Gibson cloning	Synthesized oligo- nucleotide	GGACGAGCTGTACAAGTCCGGAGTAACAAATGATGTTAATGATAATATCAGTTTTTATGATTGTATAGGTGATATAAGTTCCATAAATAATAATAAAGCTGCAGCCGCATAACCCGGGTC	nmd3__Lyn-EGFP-FFAT (1346400) (BspEI, PstI)
	nmd3__Lyn-EGFP-FFAT (PF3D7_1131800 motif)		Gibson cloning	Synthesized oligo- nucleotide	GGACGAGCTGTACAAGTCCGGACAAATAAAACAAAAAAAACAGCAACAAGAAGATTTATTTTATGATTGCGATGAATTTATTTATGATAAAAATATAGCTGCAGCCGCATAACCCGGGTC	nmd3__Lyn-EGFP-FFAT (1346400) (BspEI, PstI)
	nmd3__Lyn-EGFP-FFAT (PF3D7_1206700 motif)		Gibson cloning	Synthesized oligo- nucleotide	GGACGAGCTGTACAAGTCCGGAAGTAAAAGTGAAAAATGTGATGATGACATATTTCTTGATGCTAAAGATGGAAATGTATATACAGGAGATGAAGAAGCTGCAGCCGCATAACCCGGGTC	nmd3__Lyn-EGFP-FFAT (1346400) (BspEI, PstI)
	nmd3__Lyn-EGFP-FFAT (PF3D7_1211200 motif)		Gibson cloning	Synthesized oligo- nucleotide	GGACGAGCTGTACAAGTCCGGAGATATAACAAAAGAATTAGAAGAAGACATATATCTTAGTTGTTATGAAGATATAAATGATATGTATAATATAAATGCTGCAGCCGCATAACCCGGGTC	nmd3__Lyn-EGFP-FFAT (1346400) (BspEI, PstI)
	nmd3__Lyn-EGFP-FFAT (PF3D7_1311600 motif)		Gibson cloning	Synthesized oligo- nucleotide	GGACGAGCTGTACAAGTCCGGAGAGTTAGAAAATGATGAGAAAAAGGAATATTTTTATGATGCTTATGAAGATATTGAAGATTTTTTTATATTTGATGCTGCAGCCGCATAACCCGGGTC	nmd3__Lyn-EGFP-FFAT (1346400) (BspEI, PstI)
	nmd3__Lyn-EGFP-FFAT (PF3D7_1316600 motif)		Gibson cloning	Synthesized oligo- nucleotide	GGACGAGCTGTACAAGTCCGGAGATATAACAAAAGAATTAGAAGAAGACATATATCTTAGTTGTTATGAAGATATAAATGATATGTATAATATAAATGCTGCAGCCGCATAACCCGGGTC	nmd3__Lyn-EGFP-FFAT (1346400) (BspEI, PstI)
	nmd3__Lyn-EGFP-FFAT (PF3D7_0604100 motif)		Gibson cloning	Synthesized oligo- nucleotide	GGACGAGCTGTACAAGTCCGGACCAAATAATAATGCAGATAGTGTGGAAGAATTTTATGATGCTATAGATGGATGTAATGTAGTGGATACAAATTATGCTGCAGCCGCATAACCCGGGTC	nmd3__Lyn-EGFP-FFAT (1346400) (BspEI, PstI)
	nmd3__Lyn-EGFP-FFAT (PF3D7_0727100 motif)		Gibson cloning	Synthesized oligo- nucleotide	GGACGAGCTGTACAAGTCCGGACCTAATTTAGATATATATGAATTAGAAACATATGTAGATGCTGAATATCGTACATTTTCGTATAAAAAAGATTTGGCTGCAGCCGCATAACCCGGGTC	nmd3__Lyn-EGFP-FFAT (1346400) (BspEI, PstI)
	nmd3__Lyn-EGFP-FFAT (PF3D7_1241900 motif)		Gibson cloning	Synthesized oligo- nucleotide	GGACGAGCTGTACAAGTCCGGAGAAGAAGAAGAAAATAGTGATGAAGACAAATATAACGATACATATTATAATAATGATAACAATAATAATAATTCAGCTGCAGCCGCATAACCCGGGTC	nmd3__Lyn-EGFP-FFAT (1346400) (BspEI, PstI)
	Organelle markers (coexpressed with diCre or mislocalization constructs)
	CAM__mSc-TmSec61β __ diCre		Gibson cloning	mSc-Rab6 __ NLS-FRB (mSc)	GAAATATATCAGGATCCGTCGACATGGTGAGTAAGGGTGAGgc	pSkipflox (NcoI)
					cttgagacAAAGGCTTGGCcatAGGACCTGGATTTTCTTCTACATCACCACATGTTAACAAACTTCCTCTTCCTTCCCCACCGGTAATCTTTGATATTATGTGAAGTATT
	crt__mSc-TmSec61β __ NLS-FRB		Gibson cloning	Synthesized oligo- nucleotide	CAGTTGCAACATTAGGTACCCTTACACCTCAGACAGTTTTAATAAGCACTCTTATTTTCATGGCTTCAGTTGTAATACTTCACATAATATCAAAGATTtaaCCCGGGTCGAGGGATATGG	crt__mSc-Rab6 __ NLS-FRB (KpnI, XmaI)
	crt__mSc-TmSec61β __ Lyn-FRB		Gibson cloning	Synthesized oligo- nucleotide	CGTATATCATTTTAAAGATAAACTAGTATGGGATGTATAAAATCAAAAGGGAAAGACAGCGCGGGAGCAGATCCCACCAGAACGCGTGATCCAACAAGAAGTGCAAATAG	crt__mSc-TmSec61β __ NLS-FRB (SpeI, MluI)
	crt__mNG-TmSec61β __ Lyn-FRB		Gibson cloning	pSLI-PfPITP-mNG (mNG)	GTTTTTTTTAATTTCTTACATATAACTCGAGATGGTAAGTAAGGGAGAAGAAG	crt__mSc-TmSec61β __ LynFRB (XhoI, AvrII)
					CTGGATTATCATATGGATAACTTGTCCTAGGCTTATACAACTCATCCATTCCC
	crt__mSc-Rab6 __ Lyn-FRB		Gibson cloning	Synthesized oligo- nucleotide	CGTATATCATTTTAAAGATAAACTAGTATGGGATGTATAAAATCAAAAGGGAAAGACAGCGCGGGAGCAGATCCCACCAGAACGCGTGATCCAACAAGAAGTGCAAATAG	crt__mSc-Rab6 __ NLS-FRB (SpeI, MluI)
	crt__mNG-Rab6 __ Lyn-FRB		Gibson cloning	pSLI-PfPITP-mNG (mNG)	GTTTTTTTTAATTTCTTACATATAACTCGAGATGGTAAGTAAGGGAGAAGAAG	crt__mSc-Rab6 __ Lyn-FRB (XhoI, AvrII)
					CTGGATTATCATATGGATAACTTGTCCTAGGCTTATACAACTCATCCATTCCC
	crt__mSc-PhIL1 __ Lyn-FRB		Gibson cloning	gDNA (PhIL1 coding sequence)	CACCAGTTGCAACATTAGGTACCATGCTTTCTTCCATATCACCAA	crt__mSc-Rab6 __ Lyn-FRB (KpnI, XmaI)
					GCTGCCATATCCCTCGACCCGGGTCACATATCTTGGTTATAATTTTCT
	crt__mNG-PhIL1 __ Lyn-FRB		Gibson cloning	pSLI-PfPITP-mNG (mNG)	GTTTTTTTTAATTTCTTACATATAACTCGAGATGGTAAGTAAGGGAGAAGAAG	crt__mSc-PhIL1 __ Lyn-FRB (XhoI, AvrII)
					CTGGATTATCATATGGATAACTTGTCCTAGGCTTATACAACTCATCCATTCCC
	crt__Halo-PhIL1 __ Lyn-FRB		Gibson cloning	pUC57-Halo (synthesized by BioCat) (Halo)	TTTTAATTTCTTACATATAACTCGAGATGGCAGAAATTGGTACGGG	crt__mSc-PhIL1 __ Lyn-FRB (XhoI, AvrII)
					GATTATCATATGGATAACTTGTCCTAGGACCTGAAATTTCTAATGTACTTAG
	crt__GAP45-mCh __ Lyn-FRB		Gibson cloning	GAP45-mCh (GAP45)	GTTTTTTTTAATTTCTTACATATAACTCGAGATGGGAAATAAATGTTCAAG	crt__AMA1-mCh __Lyn-FRB (XhoI, AvrII)
					CCTCGCCCTTGCTCACCATGTCGACCCTAGGACTTCTAGCATACCATGG
	Other constructs
	Sf3A2__mCh-PfGRAMD1		Gibson cloning	pUC57-PfGRAMD1 (synthesized by BioCat) (PfGRAMD1)	ATTAAGTAGAGCTAGCATGATAATAGTAAACGAAATAAGAC	Sf3A2__mCh-K13 (NheI, XmaI)
					TATCCCTCGACCCGGGCTAGAAGTGGTACTTAACGTC
	crt__mSc-1xPH(PfOSBP)		Gibson cloning	gDNA (PH PfOSBP)	CAGTTGCAACATTAGGTACCTATCGAGATAAAAAAATTATACATG	crt__mSc-Rab6 __ NLS-FRB (KpnI, XmaI)
					TATCCCTCGACCCGGGttaATAATTATTACCATTAATATAATTTAG
	Sf3A2__mSc-2xPH(PfOSBP)	Step1	Gibson cloning	mSc-PH (PfOSBP) (mSc-PH)	TTAAAAGTAACTCGAGATGGTGAGTAAGGGTGAGGCA	Sf3A2__mCh-K13 (XhoI, XmaI)
					TATCCCTCGACCCGGGTTAATAATTATTACCATTAATATAA
		Step2		gDNA (PH PfOSBP)	GCTTTACAAGCCTAGGACAAGTTATCCATATGAT	Sf3A2__mSc-2xPH(PfOSBP) Step1 (AvrII)
					GATAACTTGTCCTAGGATAATTATTACCATTAATATAATTT
	Sf3A2__mCh-VAB (4168-5164) of PfVPS13L1		Gibson cloning	pUC57-Cterm recodonized PfVPS13L1_2 (VAB)	ATTAAGTAGAGCTAGCAACAAAAACAACAAGAGTTC	Sf3A2__mCh-K13 (NheI, XmaI)
					TATCCCTCGACCCGGGttaGTTAAGCTTGTGTGAAAG
	Sf3A2__GFP-VAB (4168-5164) of PfVPS13L1		Gibson cloning	pSLI-C-GFP-Sandwich (GFP)	AATATAATTTTAAAAGTAACTCGAGATGAGTAAAGGAGAAGAAC	Sf3A2__mCh-VAB (4168-5164) (XhoI, MluI)
					GCACTTCTTGTTGGATCACGCGTTTTGTAGAGCTCATCCATGCC
	Sf3A2__mCh-ATG2-C-PH (PfVPS13L1)		Gibson cloning	pUC57-Cterm recodonized PfVPS13L1_1 (ATG2-C-PH)	ATTAAGTAGAGCTAGCTCATCACTTATTAACATTCC	Sf3A2__mCh-K13 (NheI, XmaI)
					TATCCCTCGACCCGGGCTAAAGGTACTTATATAATGCGCTG
	nmd3__GFP-1xPH(PfVPS13L1)		Gibson cloning (3-piece ligation)	pSLI-C-GFP-Sandwich (GFP)	TCATTTTAAAGATAACTCGAGGTCGACATGAGTAAAGGAGAAGAAC	nmd3__Lyn-FRB-mCh (Xho, XmaI)
					ACAACATACGAGCAGCTCTAGCAGCACCACCAGC
				pUC57-Cterm recodonized PfVPS13L1_1 (PH)	TAGAGCTGCTCGTATGTTGTGGGGTGAGTACG
					TGCCATATCCCTCGACCCGGGCTAAAGGTACTTATATAATGCGC
	Sf3A2__GFP-2xPH(PfVPS13L1)	Step1	Gibson cloning	nmd3__GFP-PH(PfVPS13L1) (GFP-PH)	TTAAAAGTAACTCGAGATGAGTAAAGGAGAAGAACTTTTC	Sf3A2__mCh-K13 (XhoI, XmaI)
					TATCCCTCGACCCGGGCTAAAGGTACTTATATAATGCGCTG
		Step2		nmd3__GFP-PH (PfVPS13L1) (PH)	CAACAGCGCATTATATAAGTACCTTCCTAGCTCAGGATTGAGATCAAG	Sf3A2__GFP-2xPH(PfVPS13L1) Step1 (XmaI)
					TATCCCTCGACCCGGGCTAAAGGTACTTATATAATGCGCTG
	crt__GAPM1-mNG		Gibson cloning	GAPM1-GFP (GAPM1)	CTCGACCCCGGGATGGTACCCTTAAGATGTTTTTTACTTATGTTGTAAG	crt__SP-mNG (AfIII, MluI)
					GCCTCCACTACCTCCACCTCCACGCGTACATTGTTTGCATGCTGCAATATTTTC
	crt__GAPM1-smV5		Gibson cloning	smV5	GTAGCGGAGGCGGTGGGAGTCCTAGGATGGGAAAACCTATACCGAACCC	crt__GAPM1-mNG (AvrII, XhoI)
					GAACATTAAGCTGCCATATCCCTCGAGTTAGGTACTATCCAGTCCCAGCAAC
	Gene specific primers for confriming correct integration of plasmid into genome
	PF3D7_1439800 (PfVAP)	5' end	CATATAAGGATTACCAAAAGGG
		3' end	CTAGGGCTGCTTTTTGTTTATC
	PF3D7_1414500	5' end	CGGATGTATATTGGCGACTAG
		3' end	GTAGGACGACAAAAAAGATGC
	PF3D7_1316600 (PfCCT)	5' end	GATATAAATGGAAAGCAAAAGGAACAC
		3' end	CATGTCAAATATAAATAAAAGAC
	PF3D7_1458500 (PfSAS4)	5' end	GCCACATAGAAATTATTCTAC
		3' end	TTCATATAAGTGAACACATC
	PF3D7_1461100	5' end	CAACAATAATAATTATAGTAATAATG
		3' end	CACAATTTTCATTTTAAAATCCATG
	PF3D7_1328300	5' end	GATAGTAATGACAGCTCAAAAATAC
		3' end	GATAATTATATAACACATCCTCG
	PF3D7_1311600	5' end	CAGATTAATTCTGTAACAAGTGACC
		3' end	TATGTGATATTAAGACAGGTAAGTAT
	PF3D7_1351000 (PfPITP)	5' end	CATTTAGATATGTTTACATACACGC
		3' end	CATTCGTTATTATGAATGTTTCC
	PF3D7_1131800 (PfOSBP)	5' end	CGGAAATAATTGTATGCCCCCTATAAGGAAAG
		3' end	GGCATGCACAATATGCTATAAATTTCG
	PF3D7_1346400 (PfVPS13L1)	5' end	GGTGCACCTGTAACCTTAAATCAAG
		3' end	GGCCTGTTTTTATGAAGGCAAACTGG
	PF3D7_1343800 (PfVPS13L2)	5' end	GGGTGAGTAATAACGAATTAGGATATTGTC
		3' end	GTAATATTGTTATTATTATCTTGTG
	PF3D7_1324300 (PfVPS13L6)	5' end	CTTTATATTTTGATCTTGATAAGAAGC
		3' end	GATCATACATATTGTATATCTTTC
	PF3D7_1364000	5' end	CCCTTTATACGAACAAAGGCAATG
		3' end	CCATGAGCATGTATTTATGGATAAC
	Common primers used for assessing integration/excission
	FKBP_Rv	for 5' integration junctions		TTGACCTCTTTTTGGAAATGTACG
	pARL_Fw	for 3' integration junctions		GGAATTGTGAGCGGATAACAATTTCACACAGG
	2xMyc_Fw	for PfVAP excission check		GAGCAGAAGTTAATATC
	pARL_Rv	for PfVAP excission check		CAGTTATAAATACAATCAATTGG

### Sheet: Synthesized large DNA fragments
	Supplementary File 5, Table B: All large DNA fragments synthesized for this study.
	Plasmid with synthesized DNA	Sequence
	pUC57-recodonized PfPITP	tcgcgcgtttcggtgatgacggtgaaaacctctgacacatgcagctcccggagacggtcacagcttgtctgtaagcggatgccgggagcagacaagcccgtcagggcgcgtcagcgggtgttggcgggtgtcggggctggcttaactatgcggcatcagagcagattgtactgagagtgcaccatatgcggtgtgaaataccgcacagatgcgtaaggagaaaataccgcatcaggcgccattcgccattcaggctgcgcaactgttgggaagggcgatcggtgcgggcctcttcgctattacgccagctggcgaaagggggatgtgctgcaaggcgattaagttgggtaacgccagggttttcccagtcacgacgttgtaaaacgacggccagtgaat…
	pUC57-Halo	tcgcgcgtttcggtgatgacggtgaaaacctctgacacatgcagctcccggagacggtcacagcttgtctgtaagcggatgccgggagcagacaagcccgtcagggcgcgtcagcgggtgttggcgggtgtcggggctggcttaactatgcggcatcagagcagattgtactgagagtgcaccatatgcggtgtgaaataccgcacagatgcgtaaggagaaaataccgcatcaggcgccattcgccattcaggctgcgcaactgttgggaagggcgatcggtgcgggcctcttcgctattacgccagctggcgaaagggggatgtgctgcaaggcgattaagttgggtaacgccagggttttcccagtcacgacgttgtaaaacgacggccagtgaat…
	pUC57-recodonized GRAMD1	tcgcgcgtttcggtgatgacggtgaaaacctctgacacatgcagctcccggagacggtcacagcttgtctgtaagcggatgccgggagcagacaagcccgtcagggcgcgtcagcgggtgttggcgggtgtcggggctggcttaactatgcggcatcagagcagattgtactgagagtgcaccatatgcggtgtgaaataccgcacagatgcgtaaggagaaaataccgcatcaggcgccattcgccattcaggctgcgcaactgttgggaagggcgatcggtgcgggcctcttcgctattacgccagctggcgaaagggggatgtgctgcaaggcgattaagttgggtaacgccagggttttcccagtcacgacgttgtaaaacgacggccagtgaat…
	pUC57-Cterm recodonized PfVPS13L1_1	tcgcgcgtttcggtgatgacggtgaaaacctctgacacatgcagctcccggagacggtcacagcttgtctgtaagcggatgccgggagcagacaagcccgtcagggcgcgtcagcgggtgttggcgggtgtcggggctggcttaactatgcggcatcagagcagattgtactgagagtgcaccatatgcggtgtgaaataccgcacagatgcgtaaggagaaaataccgcatcaggcgccattcgccattcaggctgcgcaactgttgggaagggcgatcggtgcgggcctcttcgctattacgccagctggcgaaagggggatgtgctgcaaggcgattaagttgggtaacgccagggttttcccagtcacgacgttgtaaaacgacggccagtgaat…
	pUC57-recodonized PfVPS13L1_2	tcgcgcgtttcggtgatgacggtgaaaacctctgacacatgcagctcccggagacggtcacagcttgtctgtaagcggatgccgggagcagacaagcccgtcagggcgcgtcagcgggtgttggcgggtgtcggggctggcttaactatgcggcatcagagcagattgtactgagagtgcaccatatgcggtgtgaaataccgcacagatgcgtaaggagaaaataccgcatcaggcgccattcgccattcaggctgcgcaactgttgggaagggcgatcggtgcgggcctcttcgctattacgccagctggcgaaagggggatgtgctgcaaggcgattaagttgggtaacgccagggttttcccagtcacgacgttgtaaaacgacggccagtgaat…
